# Immunomodulatory effects of tumor Lactate Dehydrogenase C (LDHC) in breast cancer

**DOI:** 10.1101/2024.11.26.625341

**Authors:** Adviti Naik, Remy Thomas, Aljazi Al-Khalifa, Hanan Qasem, Julie Decock

**Author notes:** Corresponding author: <u>Dr Julie Decock,</u> Qatar Biomedical Research Institute (QBRI), HBKU, Research and Development complex, Education City, Qatar Foundation, PO 34110, Doha, Qatar.

## Abstract

**Background:** Immunotherapy has significantly improved outcomes for cancer patients; however, its clinical benefits vary among patients and its effectiveness across breast cancer subtypes remains uncertain. To enhance its efficacy, it is important to gain more insight into tumor-intrinsic immunomodulatory factors that could be used as therapeutic targets. We previously identified Lactate Dehydrogenase C (LDHC) to be a promising anti-cancer target due to its role in regulating cancer cell genomic integrity. In this study, we investigated the effects of tumor LDHC expression on immune responses.

**Methods:** TIMER AND TIDE deconvolution methods were used to investigate the relationship between tumor *LDHC* expression, immune cell infiltration and T cell dysfunction. Multiplex cytokine assays and flow cytometry analyses of breast cancer cell monocultures, and direct and indirect cancer cell-immune cell co-culture models were performed to assess the effect of LDHC knockdown on the secretion of inflammatory mediators and the expression of immune checkpoint molecules. T cell activity was determined by IFN-γ ELISPot assays and 7-AAD viability flow cytometry of cancer cells in direct co-culture.

**Results:** TIMER and TIDE analyses revealed that tumor *LDHC* expression is associated with T cell dysfunction in breast cancer and worse post-immunotherapy survival in melanoma. Depletion of LDHC in three breast cancer cell lines (MDA-MB-468, BT-549, HCC-1954) enhanced T cell activation and cytolytic function (4-hour direct co-culture). Analysis of cancer cell monocultures revealed an increase in secreted pro-inflammatory cytokines (IFN-γ, GM-CSF, MCP-1, CXCL1), a decrease in immunosuppressive factors (IL-6, Gal-9) and a reduction in tumor cell surface PD-L1 expression following LDHC knockdown. Using 72-hour direct co-cultures with LDHC-silenced cancer cells, we observed a decrease in tumor-promoting cytokines (IL-1β, IL-4 and IL-6) and an increase in the tumor-inhibiting cytokine CXCL1. Furthermore, LDHC knockdown reduced the number of CD8+ T cells expressing PD-1 and CTLA-4, as well as the cell surface expression of CTLA-4, TIGIT, TIM3, and VISTA.

**Conclusions:** Our findings suggest that targeting LDHC may improve anti-tumor immune responses by modulating the secretion of pro- and anti-tumorigenic cytokines and impairing immune checkpoint signaling. Further studies are needed to elucidate the molecular mechanisms by which LDHC modulates these responses in breast cancer.
