## Supplementary material for "Immunomodulatory effects of tumor Lactate Dehydrogenase C (LDHC) in breast cancer": Table S1

### Sheet: Sheet1
Table S1. Composition of multiplex cytokine assays.
Analyte	UNIPROT ID	Alias	Assay
CD40	P25942	TNFSF5	Luminex custom 6-plex
CXCL1	P09341	GRO1	Luminex custom 6-plex
CXCL5	P42830	ENA78	Luminex custom 6-plex
Gal-3	P17931	LGALS3	Luminex custom 6-plex
Gal-9	O00182	LGALS9	Luminex custom 6-plex
G-CSF	P09919	CSF3	Bio-Plex Pro Human Cytokine 17-plex Assay
GM-CSF	P04141	CSF2	Bio-Plex Pro Human Cytokine 17-plex Assay
Grb	P10144	GZMB	Luminex custom 6-plex
IFN-g	P01579		Bio-Plex Pro Human Cytokine 17-plex Assay
IL-10	P22301		Bio-Plex Pro Human Cytokine 17-plex Assay
IL-12(p70)	P29459/P29460		Bio-Plex Pro Human Cytokine 17-plex Assay
IL-13	P35225		Bio-Plex Pro Human Cytokine 17-plex Assay
IL-17	Q16552		Bio-Plex Pro Human Cytokine 17-plex Assay
IL-1b	P01584		Bio-Plex Pro Human Cytokine 17-plex Assay
IL-2	P60568		Bio-Plex Pro Human Cytokine 17-plex Assay
IL-4	P05112		Bio-Plex Pro Human Cytokine 17-plex Assay
IL-5	P05113		Bio-Plex Pro Human Cytokine 17-plex Assay
IL-6	P05231		Bio-Plex Pro Human Cytokine 17-plex Assay
IL-7	P13232		Bio-Plex Pro Human Cytokine 17-plex Assay
IL-8	P10145	CXCL8	Bio-Plex Pro Human Cytokine 17-plex Assay
MCP-1(MCAF)	P13500	CCL2	Bio-Plex Pro Human Cytokine 17-plex Assay
MIP-1b	P13236	CCL4	Bio-Plex Pro Human Cytokine 17-plex Assay
TNF-a	P01375	TNFSF2	Bio-Plex Pro Human Cytokine 17-plex Assay
